# *Lelliottia amnigena* recovered from the lung of a harbour porpoise, and comparative analyses with *Lelliottia* spp.

**DOI:** 10.1101/2023.08.09.552678

**Authors:** David Negus, Geoffrey Foster, Lesley Hoyles

## Abstract

Strain M1325/93/1 (= GFKo1) of *Lelliottia amnigena* was isolated from the lung of a harbour porpoise in 1993. The genome sequence and antimicrobial resistance profile (genomic, phenotypic) of the strain were generated, with the genomic data compared with those from closely related bacteria. We demonstrate the recently described chromosomally-encoded AmpC β-lactamase *bla*_LAQ_ is a core gene of *L. amnigena*, and suggest new variants of this class of lactamase are encoded by other members of the genus *Lelliottia*. Although presence of *bla*_LAQ_ is ubiquitous across the currently sequenced members of *L. amnigena*, we highlight that strain GFKo1 is sensitive to ampicillin and cephalosporins. These data suggest *bla*_LAQ_ may act as a useful genetic marker for identification of *L. amnigena* strains, but its presence may not correlate with expected phenotypic resistances. Further studies are required to determine the regulatory mechanisms of *bla*_LAQ_ in *L. amnigena*.
