## Supplementary Tables for "*Lelliottia amnigena* recovered from the lung of a harbour porpoise, and comparative analyses with *Lelliottia* spp."

### Sheet: Supplementary_Table_1
Supplementary Table 1. BLASTP summary data for BlaLAQ analysis
Species	Genome	Gene ID (Bakta)	Identity (%)	Length (aa)	Mismatches	Bitscore	Length of Bakta-predicted sequence
H. chinensis	GCA_022171985	GCA_022171985_06605	75.789	380	92	610	381
H. chinensis	GCA_001652505	GCA_001652505_02005	75.789	380	92	610	381
L. aquatilis	GCA_002923025	GCA_002923025_01990	85.263	380	56	677	380
L. jeotgali	GCA_002271215	GCA_002271215_02030	85.526	380	55	678	380
L. nimipressuralis	GCA_004115925	GCA_004115925_14975	82.632	380	66	665	380
L. nimipressuralis	GCA_902160115	GCA_902160115_09060	83.421	380	63	666	380
Lelliottia spp.	GCA_021498285	GCA_021498285_01800	93.421	380	25	739	380
L. amnigena	GCA_023970615	GCA_023970615_15765	100	380	0	785	380
L. amnigena	GCA_025641975	GCA_025641975_01330	99.474	380	2	781	380
L. amnigena	GCA_019048185	GCA_019048185_13900	99.474	380	2	780	380
L. amnigena	GCA_016770955	GCA_016770955_13215	99.474	380	2	781	380
L. amnigena	GCA_016770975	GCA_016770975_14625	99.474	380	2	781	380
L. amnigena	GCA_022352085	GCA_022352085_21675	99.474	380	2	781	380
L. amnigena	GCA_900635465	GCA_900635465_02000	99.211	380	3	781	380
L. amnigena	GFKo1	GFKo1_06635	99.211	380	3	780	380
L. amnigena	GCA_004331765	GCA_004331765_17680	99.211	380	3	780	380
L. amnigena	GCA_938039995	GCA_938039995_06535	99.211	380	3	781	380
L. amnigena	GCA_905202905	GCA_905202905_03050	99.211	380	3	781	380
L. amnigena	GCA_002393405	GCA_002393405_18790	99.211	380	3	781	380
L. amnigena	GCA_019047465	GCA_019047465_10690	99.211	380	3	781	380
L. amnigena	GCA_016770935	GCA_016770935_19525	98.947	380	4	778	380
L. amnigena	GCA_016770995	GCA_016770995_23685	98.947	380	4	776	380
L. amnigena	GCA_947072025	GCA_947072025_20250	98.684	380	5	777	380
L. amnigena	GCA_021441185	GCA_021441185_06965	98.684	380	5	776	380
L. amnigena	GCA_016771075	GCA_016771075_18100	98.684	380	5	777	380
L. amnigena	GCA_019355955	GCA_019355955_21570	98.684	380	5	776	380
L. amnigena	GCA_003752235	GCA_003752235_13380	98.421	380	6	772	380
L. amnigena	GCA_013337605	GCA_013337605_11080	98.158	380	7	771	380
No open gaps
E value 0 for all hits reported here
Reference sequence == 380 aa
100 % coverage for all

### Sheet: Supplementary_Table_2
Supplementary Table 2. Identity (%) matrix for BlaLAQ- and AmpC-like sequences compared with one another
	CAA52618	CAA55007	CAA62957	AAX58682	BAC76072	GCA_002271215_02030	GCA_002923025_01990	GCA_004115925_14975	GCA_902160115_09060	GCA_002393405_18790	GCA_019047465_10690	GCA_900635465_02000	GCA_905202905_03050	GCA_938039995_06535	GCA_016770935_19525	GCA_016770955_13215	GCA_016770975_14625	GCA_022352085_21675	GCA_025641975_01330	GCA_023970615_15765	GCA_004331765_17680	GFKo1_06635	GCA_019048185_13900	GCA_016770995_23685	GCA_019355955_21570	GCA_021441185_06965	GCA_016771075_18100	GCA_947072025_20250	GCA_003752235_13380	GCA_013337605_11080	GCA_021498285_01800	AEV91214	ACJ05686	AAD22636	AIG20028	AFU25650	AHM76774	GCA_001652505_02005	GCA_022171985_06605	ABA70720
CAA52618		97.38	98.43	97.89	93.7	79.47	79.21	80	80.53	76.05	76.05	76.05	76.05	76.05	76.32	76.58	76.58	76.58	76.58	76.58	76.05	76.58	76.32	76.05	76.32	76.32	76.05	76.05	75.79	76.84	76.32	73.49	74.54	74.8	75.07	74.02	74.54	71.13	71.13	72.44
CAA55007	97.38		98.95	98.16	94.23	80	79.74	79.74	80.53	76.84	76.84	76.84	76.84	76.84	77.11	77.37	77.37	77.37	77.37	77.37	76.84	77.37	77.11	76.84	77.11	77.11	76.84	76.84	76.58	77.63	77.11	74.02	75.07	75.33	75.59	74.54	75.07	71.65	71.65	72.97
CAA62957	98.43	98.95		99.21	95.28	80.53	80.26	80.79	81.58	77.37	77.37	77.37	77.37	77.37	77.63	77.89	77.89	77.89	77.89	77.89	77.37	77.89	77.63	77.37	77.63	77.63	77.37	77.37	77.11	78.16	77.63	74.8	75.85	76.12	76.38	75.33	75.85	72.44	72.44	73.75
AAX58682	97.89	98.16	99.21		95.53	81.05	80.79	81.32	82.11	77.89	77.89	77.89	77.89	77.89	78.16	78.42	78.42	78.42	78.42	78.42	77.89	78.42	78.16	77.89	78.16	78.16	77.89	77.89	77.63	78.68	78.16	75	76.05	76.32	76.58	75.53	76.05	72.89	72.89	74.47
BAC76072	93.7	94.23	95.28	95.53		80.79	80.53	81.58	82.37	76.84	76.84	76.84	76.84	76.84	77.11	77.11	77.11	77.11	77.11	77.11	76.58	77.11	76.84	76.84	77.11	77.11	76.84	76.84	76.32	77.63	77.89	75.07	75.85	75.85	76.12	75.33	75.59	71.92	71.92	73.75
GCA_002271215_02030	79.47	80	80.53	81.05	80.79		99.74	91.05	91.05	85.26	85.26	85.26	85.26	85.26	86.05	86.05	86.05	85.53	85.79	85.53	85.26	85.79	85.53	85.53	86.05	86.05	85.79	85.79	85.26	86.32	85.53	79.74	80.26	78.95	79.21	79.21	79.47	74.47	74.47	76.58
GCA_002923025_01990	79.21	79.74	80.26	80.79	80.53	99.74		90.79	90.79	85	85	85	85	85	85.79	85.79	85.79	85.26	85.53	85.26	85	85.53	85.26	85.26	85.79	85.79	85.53	85.53	85	86.05	85.26	79.47	80	78.68	78.95	78.95	79.21	74.21	74.21	76.32
GCA_004115925_14975	80	79.74	80.79	81.32	81.58	91.05	90.79		98.16	82.37	82.37	82.37	82.37	82.37	83.16	83.16	83.16	82.89	82.89	82.63	82.37	82.37	82.63	82.63	83.16	83.16	82.89	82.89	82.37	82.89	83.16	78.95	79.47	78.16	78.42	79.74	80	73.95	73.95	76.05
GCA_902160115_09060	80.53	80.53	81.58	82.11	82.37	91.05	90.79	98.16		83.16	83.16	83.16	83.16	83.16	83.95	83.95	83.95	83.42	83.68	83.42	83.16	83.16	83.42	83.42	83.95	83.95	83.68	83.68	82.89	83.68	83.95	79.74	80.26	78.95	79.21	80.26	80.53	74.47	74.47	76.32
GCA_002393405_18790	76.05	76.84	77.37	77.89	76.84	85.26	85	82.37	83.16		100	100	100	100	99.21	98.68	98.68	98.68	98.68	99.21	98.95	98.95	98.68	99.21	98.42	98.42	98.42	98.42	98.16	97.89	93.16	77.63	78.16	77.11	77.37	78.42	78.42	75.26	75.26	74.47
GCA_019047465_10690	76.05	76.84	77.37	77.89	76.84	85.26	85	82.37	83.16	100		100	100	100	99.21	98.68	98.68	98.68	98.68	99.21	98.95	98.95	98.68	99.21	98.42	98.42	98.42	98.42	98.16	97.89	93.16	77.63	78.16	77.11	77.37	78.42	78.42	75.26	75.26	74.47
GCA_900635465_02000	76.05	76.84	77.37	77.89	76.84	85.26	85	82.37	83.16	100	100		100	100	99.21	98.68	98.68	98.68	98.68	99.21	98.95	98.95	98.68	99.21	98.42	98.42	98.42	98.42	98.16	97.89	93.16	77.63	78.16	77.11	77.37	78.42	78.42	75.26	75.26	74.47
GCA_905202905_03050	76.05	76.84	77.37	77.89	76.84	85.26	85	82.37	83.16	100	100	100		100	99.21	98.68	98.68	98.68	98.68	99.21	98.95	98.95	98.68	99.21	98.42	98.42	98.42	98.42	98.16	97.89	93.16	77.63	78.16	77.11	77.37	78.42	78.42	75.26	75.26	74.47
GCA_938039995_06535	76.05	76.84	77.37	77.89	76.84	85.26	85	82.37	83.16	100	100	100	100		99.21	98.68	98.68	98.68	98.68	99.21	98.95	98.95	98.68	99.21	98.42	98.42	98.42	98.42	98.16	97.89	93.16	77.63	78.16	77.11	77.37	78.42	78.42	75.26	75.26	74.47
GCA_016770935_19525	76.32	77.11	77.63	78.16	77.11	86.05	85.79	83.16	83.95	99.21	99.21	99.21	99.21	99.21		99.47	99.47	98.95	98.95	98.95	99.21	99.21	98.95	99.47	99.21	99.21	98.68	98.68	98.42	98.16	93.42	78.42	78.95	77.89	78.16	79.21	79.21	75.53	75.53	75.26
GCA_016770955_13215	76.58	77.37	77.89	78.42	77.11	86.05	85.79	83.16	83.95	98.68	98.68	98.68	98.68	98.68	99.47		100	99.47	99.47	99.47	99.21	99.21	99.47	98.95	99.21	99.21	98.68	98.68	98.42	98.16	93.42	78.42	78.95	77.89	78.16	79.47	79.47	75.79	75.79	75.26
GCA_016770975_14625	76.58	77.37	77.89	78.42	77.11	86.05	85.79	83.16	83.95	98.68	98.68	98.68	98.68	98.68	99.47	100		99.47	99.47	99.47	99.21	99.21	99.47	98.95	99.21	99.21	98.68	98.68	98.42	98.16	93.42	78.42	78.95	77.89	78.16	79.47	79.47	75.79	75.79	75.26
GCA_022352085_21675	76.58	77.37	77.89	78.42	77.11	85.53	85.26	82.89	83.42	98.68	98.68	98.68	98.68	98.68	98.95	99.47	99.47		99.47	99.47	99.21	99.21	99.47	98.95	98.68	98.68	98.68	98.68	98.42	98.16	93.42	78.16	78.68	77.63	77.89	79.21	79.21	76.05	76.05	75
GCA_025641975_01330	76.58	77.37	77.89	78.42	77.11	85.79	85.53	82.89	83.68	98.68	98.68	98.68	98.68	98.68	98.95	99.47	99.47	99.47		99.47	99.21	99.21	99.47	98.95	99.21	99.21	98.68	98.68	98.42	98.16	93.42	77.89	78.42	77.37	77.63	78.95	78.95	76.05	76.05	74.74
GCA_023970615_15765	76.58	77.37	77.89	78.42	77.11	85.53	85.26	82.63	83.42	99.21	99.21	99.21	99.21	99.21	98.95	99.47	99.47	99.47	99.47		99.21	99.21	99.47	98.95	98.68	98.68	98.68	98.68	98.42	98.16	93.42	77.89	78.42	77.37	77.63	78.95	78.95	75.79	75.79	74.74
GCA_004331765_17680	76.05	76.84	77.37	77.89	76.58	85.26	85	82.37	83.16	98.95	98.95	98.95	98.95	98.95	99.21	99.21	99.21	99.21	99.21	99.21		99.47	99.21	99.21	98.42	98.42	98.95	98.95	99.21	97.89	93.16	77.89	78.42	77.11	77.37	78.68	78.68	75.79	75.79	75
GFKo1_06635	76.58	77.37	77.89	78.42	77.11	85.79	85.53	82.37	83.16	98.95	98.95	98.95	98.95	98.95	99.21	99.21	99.21	99.21	99.21	99.21	99.47		99.21	99.21	98.42	98.42	98.42	98.42	98.68	98.42	93.68	77.89	78.42	77.37	77.63	78.95	78.95	75.79	75.79	75.26
GCA_019048185_13900	76.32	77.11	77.63	78.16	76.84	85.53	85.26	82.63	83.42	98.68	98.68	98.68	98.68	98.68	98.95	99.47	99.47	99.47	99.47	99.47	99.21	99.21		98.95	98.68	98.68	98.68	98.68	98.42	98.16	93.42	77.89	78.42	77.37	77.63	78.95	78.95	75.79	75.79	74.74
GCA_016770995_23685	76.05	76.84	77.37	77.89	76.84	85.53	85.26	82.63	83.42	99.21	99.21	99.21	99.21	99.21	99.47	98.95	98.95	98.95	98.95	98.95	99.21	99.21	98.95		98.68	98.68	98.68	98.68	98.42	98.16	93.42	77.89	78.42	77.37	77.63	78.68	78.68	75.53	75.53	75
GCA_019355955_21570	76.32	77.11	77.63	78.16	77.11	86.05	85.79	83.16	83.95	98.42	98.42	98.42	98.42	98.42	99.21	99.21	99.21	98.68	99.21	98.68	98.42	98.42	98.68	98.68		100	98.42	98.42	97.63	97.89	93.16	78.16	78.68	77.63	77.89	78.95	78.95	75.53	75.53	74.74
GCA_021441185_06965	76.32	77.11	77.63	78.16	77.11	86.05	85.79	83.16	83.95	98.42	98.42	98.42	98.42	98.42	99.21	99.21	99.21	98.68	99.21	98.68	98.42	98.42	98.68	98.68	100		98.42	98.42	97.63	97.89	93.16	78.16	78.68	77.63	77.89	78.95	78.95	75.53	75.53	74.74
GCA_016771075_18100	76.05	76.84	77.37	77.89	76.84	85.79	85.53	82.89	83.68	98.42	98.42	98.42	98.42	98.42	98.68	98.68	98.68	98.68	98.68	98.68	98.95	98.42	98.68	98.68	98.42	98.42		100	98.16	97.89	93.16	78.68	79.21	77.89	78.16	79.21	79.21	75.53	75.53	74.74
GCA_947072025_20250	76.05	76.84	77.37	77.89	76.84	85.79	85.53	82.89	83.68	98.42	98.42	98.42	98.42	98.42	98.68	98.68	98.68	98.68	98.68	98.68	98.95	98.42	98.68	98.68	98.42	98.42	100		98.16	97.89	93.16	78.68	79.21	77.89	78.16	79.21	79.21	75.53	75.53	74.74
GCA_003752235_13380	75.79	76.58	77.11	77.63	76.32	85.26	85	82.37	82.89	98.16	98.16	98.16	98.16	98.16	98.42	98.42	98.42	98.42	98.42	98.42	99.21	98.68	98.42	98.42	97.63	97.63	98.16	98.16		97.63	92.89	77.37	77.89	76.58	76.84	78.42	78.42	75.26	75.26	74.74
GCA_013337605_11080	76.84	77.63	78.16	78.68	77.63	86.32	86.05	82.89	83.68	97.89	97.89	97.89	97.89	97.89	98.16	98.16	98.16	98.16	98.16	98.16	97.89	98.42	98.16	98.16	97.89	97.89	97.89	97.89	97.63		94.21	78.16	78.68	77.63	77.89	78.95	78.95	75.79	75.79	74.74
GCA_021498285_01800	76.32	77.11	77.63	78.16	77.89	85.53	85.26	83.16	83.95	93.16	93.16	93.16	93.16	93.16	93.42	93.42	93.42	93.42	93.42	93.42	93.16	93.68	93.42	93.42	93.16	93.16	93.16	93.16	92.89	94.21		77.89	78.95	77.63	77.89	79.21	79.21	73.95	73.95	75
AEV91214	73.49	74.02	74.8	75	75.07	79.74	79.47	78.95	79.74	77.63	77.63	77.63	77.63	77.63	78.42	78.42	78.42	78.16	77.89	77.89	77.89	77.89	77.89	77.89	78.16	78.16	78.68	78.68	77.37	78.16	77.89		97.38	91.6	92.13	88.98	88.71	76.9	76.9	74.54
ACJ05686	74.54	75.07	75.85	76.05	75.85	80.26	80	79.47	80.26	78.16	78.16	78.16	78.16	78.16	78.95	78.95	78.95	78.68	78.42	78.42	78.42	78.42	78.42	78.42	78.68	78.68	79.21	79.21	77.89	78.68	78.95	97.38		93.44	93.96	90.03	89.76	77.43	77.43	74.8
AAD22636	74.8	75.33	76.12	76.32	75.85	78.95	78.68	78.16	78.95	77.11	77.11	77.11	77.11	77.11	77.89	77.89	77.89	77.63	77.37	77.37	77.11	77.37	77.37	77.37	77.63	77.63	77.89	77.89	76.58	77.63	77.63	91.6	93.44		99.48	88.45	88.45	76.9	76.9	74.28
AIG20028	75.07	75.59	76.38	76.58	76.12	79.21	78.95	78.42	79.21	77.37	77.37	77.37	77.37	77.37	78.16	78.16	78.16	77.89	77.63	77.63	77.37	77.63	77.63	77.63	77.89	77.89	78.16	78.16	76.84	77.89	77.89	92.13	93.96	99.48		88.71	88.71	76.9	76.9	74.54
AFU25650	74.02	74.54	75.33	75.53	75.33	79.21	78.95	79.74	80.26	78.42	78.42	78.42	78.42	78.42	79.21	79.47	79.47	79.21	78.95	78.95	78.68	78.95	78.95	78.68	78.95	78.95	79.21	79.21	78.42	78.95	79.21	88.98	90.03	88.45	88.71		98.69	78.48	78.48	74.28
AHM76774	74.54	75.07	75.85	76.05	75.59	79.47	79.21	80	80.53	78.42	78.42	78.42	78.42	78.42	79.21	79.47	79.47	79.21	78.95	78.95	78.68	78.95	78.95	78.68	78.95	78.95	79.21	79.21	78.42	78.95	79.21	88.71	89.76	88.45	88.71	98.69		78.74	78.74	74.54
GCA_001652505_02005	71.13	71.65	72.44	72.89	71.92	74.47	74.21	73.95	74.47	75.26	75.26	75.26	75.26	75.26	75.53	75.79	75.79	76.05	76.05	75.79	75.79	75.79	75.79	75.53	75.53	75.53	75.53	75.53	75.26	75.79	73.95	76.9	77.43	76.9	76.9	78.48	78.74		100	71.13
GCA_022171985_06605	71.13	71.65	72.44	72.89	71.92	74.47	74.21	73.95	74.47	75.26	75.26	75.26	75.26	75.26	75.53	75.79	75.79	76.05	76.05	75.79	75.79	75.79	75.79	75.53	75.53	75.53	75.53	75.53	75.26	75.79	73.95	76.9	77.43	76.9	76.9	78.48	78.74	100		71.13
ABA70720	72.44	72.97	73.75	74.47	73.75	76.58	76.32	76.05	76.32	74.47	74.47	74.47	74.47	74.47	75.26	75.26	75.26	75	74.74	74.74	75	75.26	74.74	75	74.74	74.74	74.74	74.74	74.74	74.74	75	74.54	74.8	74.28	74.54	74.28	74.54	71.13	71.13

### Sheet: Supplementary_Table_3
Supplementary Table 3. Disc diffusion results for L. amnigena GFKo1
GFKo1 was determined to be sensitive (S) or resistant (R) by comparison of measured zones of inhibition oto EUCAST breakpoints.
Disc diffusions were performed at both Nottingham Trent University (NTU) and Scotland's Rural College (SRUC). Control organism E. coli ATCC 25922 was used for QC purposes.
	Zone diameter (mm)
Antibiotic	NTU Control	SRUC Control	Control Range	NTU GFKo1	SRUC GFKo1	EUCAST breakpoints		S or R
						S ≥	R <
Penicillins
Ampicillin (10 µg)	17, 18	18	15-22	22, 23	21	14	14	S
Ampicillin-sulbactam (10 µg)	20		19-24	25, 23		14	14	S
piperacillin (30 µg)	23, 23		21-27	26, 29		20	20	S
Amoxicillin-clavulanate (30 µg)		22	18-24		23	19	19	S
Piperacillin-tazobactam (30:6 µg)		24	21-27		26	20	20	S
Cephalosporins
cefoxitin (30 µg)	27, 26		23-29	23, 24		19	19	S
ceftazidime (10 µg)	26, 26	27	23-29	28, 30	26	22	19	S
cefepime (30 µg)	32, 31		31-37	35, 35		27	24	S
cefotaxime (5 µg)	27, 27	30	25-31	30, 30	27	20	17	S
ceftriaxone (30 µg)	32, 31		29-35	34, 31		25	22	S
Carbapenems
Imipenem (10 µg)	29,28		26-32	29, 29		22	19	S
Meropenem (10 µg)	31, 30		28-35	32, 33		22	16	S
Ertapenem (10 µg)		36	29-36		34	25	25	S
Monobactams
aztreonam (30 µg)	30, 31		28-36	34, 34		26	21	S
Aminoglycosides
Amikacin (30 µg)	24, 21		19-26	24, 25		18	18	S
Gentamicin (10 µg)	22, 21	21	19-26	20, 21	22	17	17	S
Fluoroquinolones
Ciprofloxacin (5 µg)	35, 35	34	29-37	35, 35	36	25	22	S
Norfloxacin (10 µg)	32, 31		28-35	29, 29		24	24	S
Tetracyclines
Tigecycline (15 µg)	23, 24		20-27	23, 23		18	18	S
Tetracycline (10 µg)		21	18-25		23	15	11	S
Miscellaneous agents
Trimethoprim (5 µg)	22, 24	27	21-28	26, 27	26	15	15	S
Sulphamethoxazole- trimethoprim (23.75:1.25 µg)		29	23-29		26	14	11	S

### Sheet: Sheet1
Strain	Accession	NCBI ID	rMLST ID, % support	ANI with type strain genome	Strain	Accession	Source	Size (bp)	Contigs	GC content (%)	N50	CDS	CheckM2					Source
NCTC 12124T	GCA_900635465	L. amnigena	L. amnigena 100 %	L. amnigena 100 %	NCTC 12124T	GCA_900635465	Soil	4471442	1	52.9	4471442	4572	100	0.23	1			Soil	6
A167	GCA_021498285	L. amnigena	L. amnigena 100 %	L. amnigena 93.65 %	A167	GCA_021498285	Soil	4662149	2	52.8	4520659	4344	100	0.05	1			Water	6
TZW14	GCA_016770935	L. amnigena	L. amnigena 100 %	L. amnigena 98.24 %	TZW14	GCA_016770935	Water	4516381	17	52.8	731232	4206	100	0.01	1			Porpoise lung	1
ENT01	GCA_025641975	L. amnigena	L. amnigena 100 %	L. amnigena 98.29 %	ENT01	GCA_025641975	Soil	4716124	59	52.9	212085	4402	100	1.32	1			Rainbow trout gut	1
TZW13	GCA_016770995	L. amnigena	L. amnigena 100 %	L. amnigena 98.30 %	TZW13	GCA_016770995	Water	4830285	26	52.5	337333	4622	100	0.05	1			Unknown	4
M1325/93/1 (=GFKo1)	JAUBKL000000000	L. amnigena	L. amnigena 100 %	L. amnigena 98.31 %	M1325/93/1 (=GFKo1)		Porpoise lung	4294992	200	53.1	46243	3954	100	0.06	1			Fish	1
ERR5094855*	GCA_947072025	L. amnigena	L. amnigena 100 %	L. amnigena 98.32 %	ERR5094855*	GCA_947072025	Rainbow trout gut	4359307	65	52.9	139247	4050	99.37	0.65	1			Forest soil	0
FDAARGOS 1446	GCA_019048185	L. amnigena	L. amnigena 100 %	L. amnigena 98.32 %	FDAARGOS 1446	GCA_019048185	Unknown	4914411	5	52.6	4591698	4772	100	1.27	1			Pig (sewage)	1
JUb66	GCA_003752235	L. amnigena	L. amnigena 100 %	L. amnigena 98.40 %	JUb66	GCA_003752235	Unknown	4572787	1	52.9	4572787	4205	100	0.02	1			Human faeces	2
2017H1G6	GCA_004331765	L. amnigena	L. amnigena 100 %	L. amnigena 98.41 %	2017H1G6	GCA_004331765	Soil	4606148	90	52.7	134684	4343	100	0.01	1				0
INSAq176	GCA_021441185	L. amnigena	L. amnigena 100 %	L. amnigena 98.42 %	INSAq176	GCA_021441185	Fish	4422149	193	53.2	58074	4147	95.84	0.07	1
TZW15	GCA_016770975	L. amnigena	L. amnigena 100 %	L. amnigena 98.42 %	TZW15	GCA_016770975	Water	4756711	36	52.6	346396	4485	100	0.03	1
TZW16	GCA_016770955	L. amnigena	L. amnigena 100 %	L. amnigena 98.42 %	TZW16	GCA_016770955	Water	4756331	35	52.6	346396	4481	100	0.03	1
UMA3121	GCA_013337605	L. amnigena	L. amnigena 100 %	L. amnigena 98.44 %	UMA3121	GCA_013337605	Soil	4420612	19	52.9	559149	4091	100	0	1
FDAARGOS_1445	GCA_019355955	L. amnigena	L. amnigena 100 %	L. amnigena 98.45 %	FDAARGOS_1445	GCA_019355955	Unknown	4599109	2	52.8	4504790	4287	100	0.06	1
TZW12	GCA_016771075	L. amnigena	L. amnigena 100 %	L. amnigena 98.45 %	TZW12	GCA_016771075	Water	4694183	26	52.5	415957	4420	100	0	1
PTJIIT1005	GCA_022352085	L. amnigena	L. amnigena 100 %	L. amnigena 98.85 %	PTJIIT1005	GCA_022352085	Water	4550713	71	52.9	298940	4250	100	0.08	1
P13	GCA_023970615	L. amnigena	L. amnigena 100 %	L. amnigena 98.87 %	P13	GCA_023970615	Pig (sewage)	4622385	2	52.9	4555627	4316	100	0.9	1
ERR1430553*	GCA_938039995	L. amnigena	L. amnigena 54 %	L. amnigena 99.15 %	ERR1430553*	GCA_938039995	Human faeces	4361353	909	53	5972	4272	90.45	4.58	1
ERR1430553*	GCA_905202905	L. amnigena	L. amnigena 57 %	L. amnigena 99.20 %	ERR1430553*	GCA_905202905	Human faeces	3854042	799	53.4	5991	3704	88.98	5.15	1
FDAARGOS 1444	GCA_019047465	L. amnigena	L. amnigena 100 %	L. amnigena 99.97 %	FDAARGOS 1444	GCA_019047465	Unknown	4505532	1	52.8	4505532	4169	100	0.15	1
FDAARGOS_395	GCA_002393405	L. amnigena	L. amnigena 100 %	L. amnigena 99.97 %	FDAARGOS_395	GCA_002393405	Soil	4469608	1	52.9	4469608	4130	100	0.01	1
